# Influence of RNA circularity on Target RNA-Directed MicroRNA Degradation

**DOI:** 10.1101/2022.04.11.487822

**Authors:** Federico Fuchs Wightman, Jerónimo Lukin, Sebastián Giusti, Michael Soutschek, Laureano Bragado, Berta Pozzi, Paula González, Juan P. Fededa, Gerhard Schratt, Rina Fujiwara, Jeremy E. Wilusz, Damián Refojo, Manuel de la Mata

## Abstract

A subset of circular RNAs (circRNAs) and linear RNAs have been proposed to “sponge” or block microRNA activity. Additionally, certain RNAs induce microRNA destruction through the process of Target RNA-Directed MicroRNA Degradation (TDMD), but whether both linear and circular transcripts are equivalent in driving TDMD is unknown. Here we study whether circular/linear topology of endogenous and artificial RNA targets affects TDMD. Consistent with previous knowledge that *Cdr1as (ciRS-7)* circular RNA protects miR-7 from Cyrano-mediated TDMD, we demonstrate that depletion of *Cdr1as* reduces miR-7 abundance. In contrast, overexpression of an artificial linear version of *Cdr1as* drives miR-7 degradation. Using plasmids that express a circRNA with minimal co-expressed cognate linear RNA, we show differential effects on TDMD that cannot be attributed to the nucleotide sequence, as the TDMD properties of a sequence often differ between its circular and linear forms. By analysing RNA sequencing data of a neuron differentiation system, we further detect potential effects of circRNAs on microRNA stability. Our results support the view that RNA circularity influences TDMD, either enhancing or inhibiting it on specific microRNAs.
