## Supplementary Table 1 for "Influence of RNA circularity on Target RNA-Directed MicroRNA Degradation"

### Sheet: Cloning
Supplementary Table 1
Oligo name/DNA Fragments	Use	Sequence 5'->3'
CiRS7_lin_For1	Linear CDR1as	gggtttccagtggtgccagt
CiRS7_lin_Rev1	Linear CDR1as	ctggatacggcagacaccag
ciRS7_lin_For_BamHI	Linear CDR1as lacking miR-671 site	atccGGATCCgggtttccagtggtgccagt
ciRS7_lin_Rev_SalI	Linear CDR1as lacking miR-671 site	atccGTCGACtgaaggaagacacatgtact
rno-miR-671-gblock_mouse-Cir7-match	shCDR1as	atagccgattagttctcgaggatccgggggcagatttgaccggcaggcatcagcagagggctgcttctacaacgctgactacctggcagcccgggcccggctggctggtgaactggcaggccaggaagaggaggaagccctggagatgctggaggtgatggatgttttcctccggtgttcagggctccacctctttcgagccgtagagccagggctggtacagaagttctccctgagggactgcagcccccggctcagtgaggaactgtaccaccgttgtcgcctcagcaacttggaggggctgctagctcgagcttttggagaatat
miR-7_Bulged_sites	Linear TDMD inducer miR-7 bulged	AGCTGTATAAGTAGGCTAGCCGTCACTGATATGCTCGAACAACAAAATCTCCGTCTTCCATACAATTTAAAACCCGTCCCACAACAAAATCACCGTCTTCCATATGCCCGTCCTCTCTCTTTACAACAAAATCTACGTCTTCCACTTGCAAACCTCACTACAATACAACAAAATCGCTGTCTTCCAGTCGACAATCAACCTCTGGA
miR-7_Mut_sites	Linear TDMD inducer miR-7 mutated	AGCTGTATAAGTAGGCTAGCCGTCACTGATATGCTCGAACAACAAAATCTCCGTACCACATACAATTTAAAACCCGTCCCACAACAAAATCACCGTACCACATATGCCCGTCCTCTCTCTTTACAACAAAATCTACGTACCACACTTGCAAACCTCACTACAATACAACAAAATCGCTGTACCACAGTCGACAATCAACCTCTGGA
SZSCAN1_Ups_intron	Artificial circRNA	gagcgcagtcgagaggatccttttttttttttgacggagtttaacttcttgtctcccaggtaggaagtgcagtggcgtaatctcggctcactacaacctccacctcctgggttcaagcgtttctcctgcctcagctttccgagtagctgggattacaggcgcctgccaccatgccctgctgacttttgtatttttagtagagacggggtttcaccatgttggccaggctggtcttgaactcctgaccgcaggcgattggcctgcctcggcctcccaaagtgctgagattacaggcgtgagccaccacccccggcctcaggagcgttctgatagtgcctcgatgtgctgcctcctataaagtgttagcagcacagatcactttttgtaaaggtacgtact…
SZSCAN1_Downs_intron	Artificial circRNA	taggggaagggaaatgattcaggacgagagtctttgtgctgctgagtgcctgtgatgaagaagcatgttagtgaaaagaattaggctcggcacggtagctcacacctgtaatcccagcactttgggaggctgaggcgggcagatcacttgaggtcaggagtttgagaccagcctggccaacatggtgaaaccttgtctctactaaaaatatgaaaattagccaggcatggtggcacattcctgtaatcccagctactcgggaggctgaggcaggagaatcacttgaacccaggaggtggaggttgcagtaagccgagatcgtaccactgtgctctagccttggtgacagagcgagactgtcttaaaaaaaaaaaagtcgacaatcaacctctgga
pEGFP-miR_BclI_For	pri-miRs	CATCCTGATCATTTTTCGCAACGGGTTTGCC
GFP_Rev	pri-miRs	CTACTTGTACAGCTCGTCCATGC
TREp_XbaI_For	TRE promoter insert	CTACTtctagataggtttaccactccctatc
TREp_BamHI_Rev	TRE promoter insert	CATCCggatccCTAGGCGCGCCTTAATTAAG
miR-92a_perf oligo F	miR-92a perf site	ggccgcAGTCGAGACAGGCCGGGACAAGTGCAATAGTCGACAgggcc
miR-92a_perf oligo R	miR-92a perf site	cTGTCGACTATTGCACTTGTCCCGGCCTGTCTCGACTgc
miR-92a_mut oligo F	miR-92a mut site	ggccgcAGTCGAGACAGGCCGGGATGGTAATCTAGTCGACAAgggcc
miR-92a_mut oligo R	miR-92a mut site	CTTGTCGACTAGATTACCATCCCGGCCTGTCTCGACTgc
miR-218-5p_TDMD site_Template	miR-218 TDMD site template	CACCCTAAAATGCTTCACATGGTTAAAAACAAGCACAATTTTGAATCCTACAGC
miR-218-5p_TDMD site MUT_Template	miR-218 mut site template	CACCCTAAAATGCTTCAGTACCAAAAAAAGTACGTCAATTTTGAATCCTACAGC
miR-218-5p_TDMD site_For	miR-218 cloning primer for with BsrGI	actgctgtacaagtaaCAGTCACCCTAAAATGCTTC
miR-218-5p_TDMD site_Rev	miR-218 cloning primer rev with BsrGI	tcatgtgtacaCCTTGCTGTAGGATTCAAAA
GFP Split_NheI_For	Producing the linear control for split-GFP	CATCAGCTAGCgagcgcaccatcttcttcaa
GFP Split_XbaI_Rev	Producing the linear control for split-GFP	catcgTCTAGActggacgtagccttcgggca
GFP_AgeI_For	Shorter circRNA	ggtcagACCGGTagaacggcatcaaggtgaac
IRES_SacII_Rev	Shorter circRNA	cgttgtCCGCGGcgtcgactgcagaattcaga
GFP_NheI_For	Shorter linear control	gtgcatGCTAGCagaacggcatcaaggtgaac
IRES_XbaI_Rev	Shorter linear control	cctatgTCTAGAcgtcgactgcagaattcaga
miR-92a_perf g-block	g-block for miR-92a perf site addition to the ZKSCAN1 circRNA expressing constructs	CTGTCTTAAAAAAAAAAAAGTCGAGACAGGCCGGGACAAGTGCAATATACAACATTTACATTTAACAACAGGCCGGGACAAGTGCAATATAACTTTTAACACAACAAAAACAGGCCGGGACAAGTGCAATATTATTCTTACTTTAGTTAAAACAGGCCGGGACAAGTGCAATAGTCGACAATCAACCTCTGGAttacaaaatt
miR-92a_mut g-block	g-block for miR-92a mut site addition to the ZKSCAN1 circRNA expressing constructs	CTGTCTTAAAAAAAAAAAAGTCGAGACAGGCCGGGATCGTAATCTATACAACATTTACATTTAACAACAGGCCGGGATGGTAATCTATAACTTTTAACACAACAAAAACAGGCCGGGACGGTAATCTATTATTCTTACTTTAGTTAAAACAGGCCGGGAGCGTAATCTAGTCGACAATCAACCTCTGGATTACAAAATT
sgCiRS7-1_For	sgRNA to mutate CDR1as splice sites	CACCGATGAAACAACTTTCAATACC
sgCiRS7-1_Rev	sgRNA to mutate CDR1as splice sites	AAACGGTATTGAAAGTTGTTTCATC
sgCiRS7-2_For	sgRNA to mutate CDR1as splice sites	CACCGATGATGTTTCCAATATCTAG
sgCiRS7-2_Rev	sgRNA to mutate CDR1as splice sites	AAACCTAGATATTGGAAACATCATC

### Sheet: Legend
DNA oligonucleotides and DNA Fragments for generating the constructs used in our work.
