## Supplementary Table 2 for "Influence of RNA circularity on Target RNA-Directed MicroRNA Degradation"

### Sheet: Custom-made SYBR qPCR Mix
Supplementary Table 2
Custom-made qPCR Mix	µL per Reaction
10X Reaction Buffer *	2.5
MgCl2 25 mM	4
Triton x-100 10%	0.06
dNTP mix 10mM	0.5
Glycerol 60%	1.67
DMSO 100%	0.25
Betaine 5M	1.25
Taq Polymerase (5 U/µL) **	0.1
SYBR Green (1/90)***	0.03
Primer Forward 10 µM	0.5
Primers Reverse 10 µM	0.5
H20	8.64
cDNA	5
Final volume	25
* 10X TAS reaction buffer from INBIO Highway
** Taq Polymerase from INBIO Highway
***SYBR Green (Sigma S9430).
**qPCR program: 94°C-3’; (94°C-15’’; 60°C-15’’; 72°C-25’’ ) 40x, melting curve. All reactions were run in either an ABI Quantstudio 3 or an ABI StepOnePlus.

### Sheet: Legend
Custom-made SYBR qPCR Mix was prepared with Taq Polymerase from local supplier (INBIO Highway. https://www.inbiohw.com.ar/web2020/index.php)
