## Supplementary Table 3 for "Influence of RNA circularity on Target RNA-Directed MicroRNA Degradation"

### Sheet: qPCR&Probes 
Supplementary Table 3
qPCR
Oligo name	Comments	Sequence 5'->3'
circ_Cdr1as F	Circular CDR1as divergent	cctacaactgcccagtgtctc
circ_Cdr1as R	Circular CDR1as divergent	ggtactggcaccactggaaa
TO_Cdr1as F	Circular + linear CDR1as (total output)	tgtgtcttccttcacctccag
TO_Cdr1as R	Circular + linear CDR1as (total output)	ctggatacggcagacaccag
qWPRE_For	Linear CDR1as/artificial linRNA control exclusively	actgtgtttgctgacgcaac
qWPRE_Rev	Linear CDR1as/artificial linRNA control exclusively	caacaccacggaattgtcag
Artificial_circ F	Circular artificial circRNA divergent	TACAAGTAAAGCGGCCGCGTCG
Artificial_circ R	Circular artificial circRNA divergent	CTCGCCCTTGCTCACCATGGTG
Artificial_circ_TO F	Circular + linear artificial circRNA (Total output)	gtggaacagtacgaacgcgcc
Artificial_circ_TO R	Circular + linear artificial circRNA (Total output)	CTACTTGTACATATGATTAGTGGTTTAAAAAT
Artificial_circ_lin F	Linear artificial leak exclusively (combined with Artificial_circ_For)	TGAGCTACCGTGCCGAGCCTAA
mmu_pri-miR-132 F	pri-miR-132 qPCR (only mouse)	GCACGCCTGTTCAAGGTCCCTG
mmu_pri-miR-132 R	pri-miR-132 qPCR (mouse and rat)	CCCCGCCTCCTCTTGCTCTGTA
mmu_pri-miR-7 F	pri-miR-7 qPCR (only mouse)	GCCTGTAGAAAATGTAGAAGAGAC
mmu_pri-miR-7 R	pri-miR-7 qpCR (mouse and rat)	TATGGCAGACTGTGATTTGTTG
hsa-miR-132-3p STEM	Conserved in rat and mouse	GTCTCCTCTGGTGCAGGGTCCGAGGTATTCGCACCAGAGGAGACCGACCA
hsa-miR-132-3p Fw	Conserved in rat and mouse	GGCGGUAACAGUCUACAGCC
hsa-miR-9-5p Stem	Conserved in rat and mouse	GTCTCCTCTGGTGCAGGGTCCGAGGTATTCGCACCAGAGGAGACTCATAC
hsa-miR-9-5p Fw	Conserved in rat and mouse	GGCGGUCUUUGGUUAUCUAGC
hsa-miR-7-5p Stem	Conserved in rat and mouse	GTCTCCTCTGGTGCAGGGTCCGAGGTATTCGCACCAGAGGAGACAACAAC
hsa-miR-7-5p Fw	Conserved in rat and mouse	GGCGGUGGAAGACUAGUGAUUU
mmu-miR-7-1-3p Stem	Conserved in human	GTCTCCTCTGGTGCAGGGTCCGAGGTATTCGCACCAGAGGAGACTATGGC
mmu-miR-7-1-3p Fw	Conserved in human	GGCGGCAACAAATCACAGTC
rno-miR-7a-2-3p Stem	Conserved in mouse	GTCTCCTCTGGTGCAGGGTCCGAGGTATTCGCACCAGAGGAGACTGTGGC
rno-miR-7a-2-3p Fw	Conserved in mouse	GGCGGCAACAAGTCCCAGTC
miR Rev Universal	-	TGGTGCAGGGTCCGAGGTATT
ActB F	Conserved in rat and mouse	CTAAGGCCAACCGTGAAAAG
ActB R	Conserved in rat and mouse	ACCAGAGGCATACAGGGACA
Klf4f	miR-7 Target	aaaagaacagccaccacac	aaaagaacagccaccacac	aaaagaacagccaccacac	aaaagaacagccaccacac	aaaagaacagccaccacac
Klf4r	miR-7 Target	tcccagtcacagtggtaagg	tcccagtcacagtggtaagg	tcccagtcacagtggtaagg	tcccagtcacagtggtaagg	tcccagtcacagtggtaagg
Egr3f	miR-7 Target	cgcgctcaacctcttctc	cgcgctcaacctcttctc	cgcgctcaacctcttctc	cgcgctcaacctcttctc	cgcgctcaacctcttctc
Egr3r	miR-7 Target	attgggcttctcgttggtc	attgggcttctcgttggtc	attgggcttctcgttggtc	attgggcttctcgttggtc	attgggcttctcgttggtc
Irs2f	miR-7 Target	gagtgtgtgggggtccag	gagtgtgtgggggtccag	gagtgtgtgggggtccag	gagtgtgtgggggtccag	gagtgtgtgggggtccag
Irs2r	miR-7 Target	aatgtagaattgctcccgttg	aatgtagaattgctcccgttg	aatgtagaattgctcccgttg	aatgtagaattgctcccgttg	aatgtagaattgctcccgttg
Nr4a3f	miR-7 Target	tgcctgtcagcactgagtatg	tgcctgtcagcactgagtatg	tgcctgtcagcactgagtatg	tgcctgtcagcactgagtatg	tgcctgtcagcactgagtatg
Nr4a3r	miR-7 Target	agagcctgtcccttcctgt	agagcctgtcccttcctgt	agagcctgtcccttcctgt	agagcctgtcccttcctgt	agagcctgtcccttcctgt
Northern Probes
Oligo name	Comments	Sequence 5'->3'
GFP (-41 to -60 nt from stop)	Biotin label at the 5'end	gtcacgaactccagcaggac

### Sheet: Legend
DNA oligonucleotides used for detecting the indicated RNAs by qPCR.
